# Hundreds of independent midsize deletions mediate DNA loss in wild relatives of Red Jungle Fowl

**DOI:** 10.1101/2023.07.18.549606

**Authors:** Ashutosh Sharma, Sagar Sharad Shinde, Nagarjun Vijay

## Abstract

Small and midsize deletions and insertions (InDels) are major events that play a crucial role in the evolution of genome size and contribute to the genetic and phenotypic diversity of species. In recent years, considerable attention has been given to studying small indels associated with various developmental, growth, and production traits in domestic chicken breeds. Additionally, small and midsize indels have been studied between chicken and phylogenetically more distant species such as duck, turkey, rock pigeon, and other passerine birds. However, the investigation of small and midsize deletions in the wild relatives of chickens has been relatively overlooked until now. To address this gap, our study aimed to identify the presence and distribution of midsize deletions (> 1 Kb) in the wild relatives of chickens. We conducted a comparative genomic analysis using high-quality genomic data from four species belonging to the *Gallus* genus. Our analysis revealed the existence of more than 125 midsize deletions in the three other species compared to *Gallus gallus* (red junglefowl). These midsize deletions were found to be distributed in intergenic regions and within introns of various protein-coding genes but not in the exonic regions of protein-coding genes. Furthermore, we observed a trend between the number of midsize deletions and the phylogenetic distance in the phylogeny of the *Gallus* genus. The most ancestral species, *Gallus varius* (green junglefowl), exhibited the highest deletions, followed by *Gallus lafayettii* (Ceylon junglefowl) and *Gallus sonneratii* (grey junglefowl). Some protein-coding genes harboring deletions in their introns and upstream regions were associated with body development, production, growth traits, abdominal fat deposition, behavioral patterns such as stress, fear, anxiety, plumage color, and adaptation to extreme climatic conditions. Our study finds that the midsize deletions identified in wild relatives of red junglefowl contribute less than 1% of DNA loss with a rate of 8-44 Kb/My during the evolution of the *Gallus* genus.
