## Supplementary Tables for "Hundreds of independent midsize deletions mediate DNA loss in wild relatives of Red Jungle Fowl"

### Sheet: Supplementary Table 1
Supplementary Table 1: Information of 20 individual's whole genome resequencing data considered in this study.
Species	Accesion id from NCBI	Merged SRR ids	Labels	Base count
Gallus varius (green junglefowl)	SRR8362940	SRR8362940	GVGJ1	34.60 G
	SRR8362941	SRR8362941	GVGJ2	33.92 G
	SRR8362942	SRR8362942	GVGJ3	15.71 G
	SRR12868136	SRR12868136	GVGJ4	37.35 G
	SRR12868137	SRR12868137	GVGJ5	42.55 G
Gallus lafayettii (Ceylon junglefowl)	SRR8362939	SRR8362939	GLCJ1	44.41 G
	SRR8362945	SRR8362945	GLCJ2	33.35 G
	SRR8362948	SRR8362948	GLCJ3	34.55 G
	SRR12868144	SRR12868144	GLCJ4	38.93 G
	SRR12868145	SRR12868145	GLCJ5	30.58 G
Gallus sonneratii (grey junglefowl)	SRR12868138	SRR12868138	GSOI1	44.34 G
	SRR12868139	SRR12868139	GSOI2	38.96 G
	SRR12868140	SRR12868140	GSOI3	34.55 G
Gallus gallus (red junglefowl)	SRR12868132	SRR12868132	RJFT1	38.45 G
	SRR12868133	SRR12868133	RJFT2	34.98 G
	SRR12868134	SRR12868134	RJFT3	34.33 G
	SRR1217527_SRR1217528	SRR1217527, SRR1217528	RJFC1	28.61 G
	SRR1217531_SRR1217532	SRR1217531, SRR1217532	RJFC2	21.71 G
	SRR1217533_SRR1217534	SRR1217533, SRR1217534	RJFC3	40.24 G
	SRR3954707	SRR3954707	RJFC4	32.30 G

### Sheet: Supplementary Table 2
Supplementary Table 2: List of intronic and intergenic deletions with associated genes in Gallus sonneratii (grey junglefowl).
deletions region (Chr:start-end)	Size of deletions in Bp	ENSEMBL gene id of intronic deletions	Gene name and deletions location	Intergenic deletions	Left side downstream genes id	Left side downstream gene distance and gene name	Right side downstream genes id	Right side downstream gene distance and gene name
1:118842880-118845430	2550			Intergenic
1:160203440-160205750	2310	ENSGALG00000054051	lnc RNA, 1st intron
1:163809600-163812180	2580	ENSGALG00000016937	DIAPH3, 17th intron
2:57746380-57749210	2830			Intergenic			ENSGALG00000041273	13Kb, KIAA0319
2:138965350-138967350	2000			Intergenic
4:56129820-56131270	1450	ENSGALG00000012015	NDST4, 2nd intron
7:19571620-19573000	1380			Intergenic	ENSGALG00000054493	31Kb, novel gene	ENSGALG00000010943	22Kb, SCN1A
7:24202750-24204020	1270			Intergenic			ENSGALG00000048049	10Kb, lnc RNA
8:9054980-9056640	1660			Intergenic			ENSGALG00000047655	28Kb, lnc RNA
Z:26935770-26938240	2470	ENSGALG00000010180	GLIS3, 2nd intron
Z:45425899-45427090	1191	ENSGALG00000000151	ADAMTS19, 20th intron		ENSGALG00000027692	27Kb, MINAR2
Z:66067940-66069450	1510	ENSGALG00000015660	SNX30, 7th intron				ENSGALG00000020528	55Kb, INIP
	23201
Large gap genomic region
3:5802000-6301000
4:18762000-19261000
12

### Sheet: Supplementary Table 3
Supplementary Table 3: List of intronic and intergenic deletions with associated genes in Gallus lafayettii (Ceylon junglefowl).
Deletions region (Chr:start-end)	Size of deletions in Bp	ENSEMBL gene id of intronic deletions	Gene name and deletions location	Intergenic deletions	Left side downstream genes id	Left side downstream gene distance and gene name	Right side downstream genes id	Right side downstream gene distance and gene name
1:41619880-41622050	2170			Intergenic
1:65412820-65414210	1390	ENSGALG00000013177	BCAT1, 10th intron				ENSGALG00000048674	(8Kb), lnc RNA
1:148397980-148399770	1790	ENSGALG00000049165	GPC6A, 1st intron
1:150711870-150713150	1280			Intergenic			ENSGALG00000052780	22(Kb), lnc RNA
1:159624080-159627050	2970			Intergenic
1:163024190-163028740	4550	ENSGALG00000050951	lnc RNA, 2nd intron		ENSGALG00000054029	240, Bp
2:30559570-30561240	1670	ENSGALG00000035978	CDCA7L, 6th intron
2:35548810-35552670	3860	ENSGALG00000011262	KCNH8, 2nd intron
2:53351110-53353820	2710			Intergenic
2:57746380-57749200	2820			Intergenic			ENSGALG00000041273	(13Kb), KIAA0319
2:57930470-57933830	3360			Intergenic			ENSGALG00000052561	(15Kb), lnc RNA
2:65931760-65933980	2220			Intergenic			ENSGALG00000054353	30Kb, lnc RNA
2:81658960-81661150	2190			Intergenic			ENSGALG00000049776	20Kb
2:92417870-92421570	3700	ENSGALG00000052188	lnc RNA, 2nd exon deleted				ENSGALG00000048385	20Kb, lnc RNA
2:96456790-96458080	1290			Intergenic	ENSGALG00000051366	25Kb, lnc RNA	ENSGALG00000035569	52Kb, MC2R
2:138643900-138646140	2240			Intergenic	ENSGALG00000041969	32Kb, MTSS1	ENSGALG00000036915	35Kb, SQLE
3:53524860-53527540	2680			Intergenic
3:70300700-70302030	1330	ENSGALG00000015434	GRIK2, 6th intron				ENSGALG00000050527	44Kb
3:79994590-79996430	1840	ENSGALG00000041938	MEI4, 2nd intron
4:19617620-19619160	1540			Intergenic
4:21120390-21123620	3230	ENSGALG00000049888	lnc RNA, 5th exon deleted
4:27898730-27900090	1360			Intergenic	ENSGALG00000051876	30Kb,lnc rna
4:54469960-54472080	2120			Intergenic
4:56129820-56131270	1450	ENSGALG00000012015	NDST4, 2nd intron
4:72480950-72482010	1060			Intergenic			ENSGALG00000047629	65KB, lncRNA
5:3309690-3314160	4470			Intergenic	ENSGALG00000003648	24Kb, SVIP
7:24202750-24204020	1270			Intergenic			ENSGALG00000048049	10Kb, lnc RNA
7:24247850-24249560	1710	ENSGALG00000048049	lnc RNA, 1st intron
8:3375930-3377450	1520			Intergenic	ENSGALG00000049765	36Kb, lnc RNA
8:11174680-11176160	1480			Intergenic			ENSGALG00000045555	25Kb, IVNS1ABP
8:11554980-11556750	1770			Intergenic			ENSGALG00000046817	45Kb
8:11641640-11644670	3030			Intergenic			ENSGALG00000005180	49Kb
12:19611380-19613410	2030			Intergenic			ENSGALG00000008349	16Kb, LMCD1
20:3010960-3012050	1090	ENSGALG00000037889	PTPRT, 5th intron
Z:17766260-17768610	2350			Intergenic
Z:29207990-29209170	1180			Intergenic
Z:31927140-31929780	2640			Intergenic			ENSGALG00000015103	49Kb, CCDC171
Z:41549720-41551360	1640	ENSGALG00000040796	AOPEP, 5th intron
Z:44939680-44942300	2620			Intergenic	ENSGALG00000037299	28Kb, LYRM7
Z:47298360-47303610	5250	ENSGALG00000000255	MAN2A1, 9th intron
Z:73118790-73120070	1280	ENSGALG00000002341	AP3S1, 4th intron		ENSGALG00000002318	38Kb, LVRN	ENSGALG00000002345, ENSGALG00000002358	15Kb, ATG12, 25Kb, CDO1
	92150
Large gap genomic region
3:5802000-6301000
4:18762000-19261000
41

### Sheet: Supplementary Table 4
Supplementary Table 4: List of intronic and Intergenic deletions with associated genes in Gallus varius (green junglefowl).
Deletions region (Chr:start-end)	Size of deletions in Bp	ENSEMBL gene id of intronic deletions	Gene name and deletions location	Intergenic deletions	Left side downstream genes id gene name and distance	Right side downstream side downstream genes id, gene name and distance
1:10535540-10537000	1460	Intronic	ENSGALG00000008486(CACNA2D1) 3rd intron
1:18633300-18635760	2460			Intergenic
1:21537170-21539370	2200			Intergenic
1:27295560-27297130	1570	Intronic	ENSGALG00000009480(DOCK4)12th intron
1:43862620-43864690	2070			Intergenic	ENSGALG00000054230(lncRNA) (27Kb)
1:73079730-73083210	3480	ENSGALG00000053238(lncRNA) exon2 partialy and exon 3 deleted
1:95552970-95555680	2710			Intergenic
1:95966500-95969170	2670			Intergenic		ENSGALG00000052855(lncRNA)(51kb)
1:100724360-100726120	1760			Intergenic
1:101015240-101017470	2230			Intergenic	ENSGALG00000015730(TMPRSS15)(15kb)
1:102596170-102598280	2110	Intronic	ENSGALG00000047694(lncRNA)
1:103726770-103728490	1720	Intronic	ENSGALG00000049763(lncRNA)
1:125636680-125638770	2090	Intronic	ENSGALG00000016602(ARHGAP6) 1st intron
1:148776000-148777170	1170			Intergenic	ENSGALG00000050214(lncRNA)(25kb)
1:158929860-158932680	2820	ENSGALG00000047048(lncRNA ) exon 4 deleted
1:159624080-159627050	2970			Intergenic
1:159839780-159843630	3850			Intergenic
2:53231210-53234360	3150			Intergenic
2:57930470-57933830	3360			Intergenic		ENSGALG00000052561(lncRNA)(15kb)
2:73537990-73540310	2320			Intergenic	ENSGALG00000025655(snoRNA)(25kb)
2:74845380-74847160	1780	Intronic	ENSGALG00000047149(lncRNA) 1st intron
2:74887540-74890001	2461			Intergenic	ENSGALG00000047149(lncRNA)19kb
2:82037600-82041340	3740			Intergenic
2:82359030-82361850	2820			Intergenic
2:96477940-96481320	3380			Intergenic	ENSGALG00000051366(lncRNA)(46KB)	ENSGALG00000035569(MC2R)(30KB)
2:109406510-109408110	1600			Intergenic	ENSGALG00000049655(lncRNA)(7.5kb)
2:134264990-134266310	1320			Intergenic
2:147456880-147458300	1420			Intergenic
3:6874620-6876520	1900			Intergenic
3:34693060-34696080	3020	Intronic	ENSGALG00000010664(KIF26B) 2nd intron
3:44857650-44859140	1490	Intronic	ENSGALG00000011562(PRKN) 3ed
3:49599430-49601620	2190	Intronic	ENSGALG00000013604(VIP) 4th
3:54899880-54901040	1160	Intronic	ENSGALG00000013865(IFNGR1) 1st
3:58616910-58618180	1270			Intergenic		ENSGALG00000047533(lncRNA)(305bp) ENSGALG00000037423(PTPRK)(28kb)
3:64450850-64452940	2090			Intergenic
3:65302660-65306220	3560			Intergenic
3:76836650-76838470	1820	ENSGALG00000046975 (lncRNA) exon1 partially deleted and exon2 deleted
3:80178780-80180430	1650	intronic	ENSGALG00000041312(lncRNA)
3:85193830-85195200	1370			Intergenic
3:88650440-88652840	2400	intronic	ENSGALG00000016332(MCPH1) intron9			ENSGALG00000051685(lncRNA)(53kb)
4:18451390-18453040	1650	intronic	ENSGALG00000009168(AFF2)INTRON1
4:35778980-35780840	1860	intronic	ENSGALG00000010392(CCSER1) INTRON4
4:36222400-36224470	2070	intronic	ENSGALG00000053837(lncRNA)			ENSGALG00000046733(lncRNA)(50KB)
4:38691120-38693640	2520			Intergenic	ENSGALG00000010573(GSTCD)(18KB)	ENSGALG00000010582(PPA2)(47KB)
4:55538290-55540380	2090			Intergenic		ENSGALG00000048166(lncRNA)(13KB)
4:61371110-61373000	1890			Intergenic		ENSGALG00000013571(F11)(6KB) ENSGALG00000053148(lncRNA)(27KB)
4:64027150-64029760	2610	intronic	ENSGALG00000013684(SGCZ) 2ND
4:81844920-81846330	1410			Intergenic	ENSGALG00000054849(lncRNA)(50KB) ENSGALG00000050453(lncRNA)(1KB)	ENSGALG00000015612(LRPAP1)(600BP)
4:86114660-86116100	1440			Intergenic	ENSGALG00000052639(lncRNA) (50KB) ENSGALG00000037457(36KB)	ENSGALG00000015953(4KB)
4:86757120-86759050	1930	intronic	ENSGALG00000052755(lncRNA)
4:86861140-86863150	2010			Intergenic	ENSGALG00000052755(lncRNA)(9KB)
5:3339620-3341970	2350			Intergenic	ENSGALG00000003648(SVIP)(50KB)	ENSGALG00000054156(lncRNA)(42KB)
5:8597920-8600290	2370	intronic	ENSGALT00000008962(GALNT18) 2ND
5:20214490-20216590	2100			Intergenic
5:20551520-20553320	1800			Intergenic		ENSGALT00000096333(lncRNA)(38KB)
5:33303860-33306370	2510			Intergenic
5:37128660-37130080	1420	intronic	ENSGALG00000010117(SLC25A21) 1ST			ENSGALG00000010118(MIPOL1)(52KB)
6:5377720-5380690	2970			Intergenic		ENSGALG00000002525(RASGEF1A)(50KB)
6:10135250-10138210	2960	intronic	ENSGALG00000029829(RNLS) 3RD		ENSGALG00000003557(55KB) ENSGALG00000045194(41KB)
6:22748380-22750110	1730	intronic	ENSGALG00000007045(ADGRA1) 4 TH
7:7320680-7322290	1610	intronic	ENSGALG00000007527(ADARB1) 6TH
7:12408880-12410010	1130	intronic	ENSGALG00000008562(DYTN) 3RD		ENSGALG00000008516(CPO)(48KB) ENSGALG00000008529(FASTKD2)(18KB)
7:31892920-31894870	1950	intronic	ENSGALG00000012407(LRP1B) 77th intron		ENSGALG00000053722(lncRNA)(50KB)
8:736010-738710	2700	intronic	ENSGALG00000048836(lncRNA)		ENSGALG00000050234(lncRNA)(38KB)
9:7943160-7945470	2310			Intergenic	ENSGALG00000005256(EPHA4)(60KB)
10:5750890-5752430	1540	intronic	ENSGALG00000049250(lncRNA) ENSGALG00000051718(lncRNA)		ENSGALG00000027498(pseudogene)(50KB)
12:5054080-5056970	2890	ENSGALG00000048750(lncRNA) exon2 deleted			ENSGALG00000004940(TAMM41)(44KB)
12:5057790-5059630	1840	intronic	ENSGALG00000048750(lncRNA)		ENSGALG00000004940(TAMM41)(50KB)
13:754900-765760	10860			Intergenic	ENSGALG00000052429(28KB) ENSGALG00000052881 (41KB)
14:765580-769370	3790	intronic	ENSGALG00000035799(SHISA9)		ENSGALG00000040854(CPPED1)(60KB)
14:14649150-14651390	2240			Intergenic	ENSGALG00000036582(10KB) ENSGALG00000035029(20KB)	ENSGALG00000029514(MAPK8IP3)(10)
15:1531140-1533720	2580	intronic	ENSGALG00000043373(ARVCF)			ENSGALG00000002056(TANGO2)(36) ENSGALG00000033126(DGCR8)(51KB)
17:10619850-10621040	1190	intronic	ENSGALG00000000906(RALGPS1) 8TH		ENSGALG00000000927(ANGPTL2)(1.8KB)	ENSGALG00000000853(SLC2A8)(60KB)
19:9979620-9981080	1460	intronic	ENSGALG00000006034(PITPNM3) 1 ST		ENSGALG00000005928(XAF1)(57KB) ENSGALG00000027950(TXNDC17)(27KB)
26:228750-230340	1590	intronic	ENSGALG00000039130(TBC1D22B)(1st intron)			ENSGALG00000037744(CATSPER2)(30kb) ENSGALG00000034347(KIF21B)(60kb)
Z:19956580-19961670	5090			Intergenic
Z:39665250-39667100	1850			Intergenic
	178921
Large gap genomic region
4:18762000-19261000

### Sheet: Supplementary Table 5
Supplementary Table 5: List of common deletions.
Deletions region (Chr:start-end)	Size of deletions in Bp	ENSEMBL gene id of intronic deletions	Gene name and deletions location	Intergenic deletions	Left side downstream genes id	Left side downstream gene distance and gene name	Right side downstream genes id	Right side downstream gene distance and gene name
Common in Ceylon and grey junglefowl
2:57746380-57749200	2820			Intergenic			ENSGALG00000041273	(13Kb), KIAA0319
4:56129820-56131270	1450	ENSGALG00000012015	NDST4, 2nd intron
7:24202750-24204020	1270			Intergenic			ENSGALG00000048049	10Kb, lnc RNA
Common in Ceylon and green junglefowl
1:159624080-159627050	2970			Intergenic	no gene is annotated in 100kb span
2:57930470-57933830	3360			Intergenic		ENSGALG00000052561(lncRNA)(15kb)
Common in all three junglefowls due to an assembly gap in the Galgal6 genome assembly
4:18762000-19261000

### Sheet: Supplementary Table 6
Supplementary Table 6 : Gene enrichment analysis of three species of intronic deletions and deletions with downstream genes
Grey junglefowl
Intronic genes: All available gene sets
Enrichment FDR	nGenes	Pathway Genes	Fold Enrichment	Pathway	URL	Genes
0.011985	4	1423	11.7913	Gga-miR-1612 target gene	http://mirdb.org	ADAMTS19 GLIS3 SNX30 DIAPH3
0.011985	3	469	26.8321	Gga-miR-1597-5p target gene	http://mirdb.org	ADAMTS19 SNX30 DIAPH3
0.021217	3	697	18.0549	Gga-miR-218-5p target gene	http://mirdb.org	ADAMTS19 GLIS3 SNX30
0.021217	3	717	17.5513	Gga-miR-7463-3p target gene	http://mirdb.org	ADAMTS19 GLIS3 DIAPH3
0.026674	3	863	14.582	Gga-miR-1465 target gene	http://mirdb.org	GLIS3 SNX30 DIAPH3
0.026674	2	173	48.4942	Gga-miR-146c-3p target gene	http://mirdb.org	ADAMTS19 SNX30
0.026674	2	178	47.132	Gga-miR-2184a-3p target gene	http://mirdb.org	ADAMTS19 DIAPH3
0.03378	3	1060	11.8719	Gga-miR-1781-3p target gene	http://mirdb.org	ADAMTS19 GLIS3 DIAPH3
0.048925	2	304	27.597	Gga-miR-12272-3p target gene	http://mirdb.org	ADAMTS19 GLIS3
0.048925	3	1349	9.32858	Gga-miR-7438-5p target gene	http://mirdb.org	GLIS3 SNX30 DIAPH3
0.048925	2	312	26.8894	Gga-miR-210a-5p target gene	http://mirdb.org	SNX30 DIAPH3
0.048925	2	317	26.4653	Gga-miR-1758 target gene	http://mirdb.org	SNX30 DIAPH3
Downstream genes : All available gene sets
Enrichment FDR	nGenes	Pathway Genes	Fold Enrichment	Pathway	URL	Genes
0.009326	3	304	33.1165	Gga-miR-1679 target gene	http://mirdb.org	SCN1A INIP KIAA0319
0.009326	3	307	32.7928	Gga-miR-6575-5p target gene	http://mirdb.org	SCN1A INIP KIAA0319
Downstream genes : GO Cellular components
Enrichment FDR	nGenes	Pathway Genes	Fold Enrichment	Pathway	URL	Genes
0.020256	1	4	838.95	SOSS complex	http://amigo.geneontology.org/amigo/term/GO:0070876	INIP
0.033696	1	15	223.72	Voltage-gated sodium channel complex	http://amigo.geneontology.org/amigo/term/GO:0001518	SCN1A
0.033696	1	20	167.79	Sodium channel complex	http://amigo.geneontology.org/amigo/term/GO:0034706	SCN1A
Ceylon junglefowl
Intronic genes: All available gene sets
Enrichment FDR	nGenes	Pathway Genes	Fold Enrichment	Pathway	URL	Genes
0.021872	4	357	17.0909	Gga-miR-1794 target gene	http://mirdb.org	ENSGALG00000000255 ENSGALG00000012015 ENSGALG00000013177 ENSGALG00000037889
0.021872	4	357	17.0909	Gga-miR-1556 target gene	http://mirdb.org	ENSGALG00000012015 ENSGALG00000013177 ENSGALG00000037889 ENSGALG00000040796
0.021872	3	128	35.7507	Gga-miR-7463-5p target gene	http://mirdb.org	ENSGALG00000013177 ENSGALG00000015434 ENSGALG00000040796
0.022256	4	401	15.2156	Gga-miR-3526 target gene	http://mirdb.org	ENSGALG00000000255 ENSGALG00000012015 ENSGALG00000013177 ENSGALG00000015434
Intronic genes: Curated PANTHER
Enrichment FDR	nGenes	Pathway Genes	Fold Enrichment	Pathway	URL	Genes
0.018584	1	14	108.954	P00037 Ionotropic glutamate receptor pathway	ftp://ftp.pantherdb.org/pathway/current_release	ENSGALG00000015434
0.018584	1	19	80.2823	P00039 Metabotropic glutamate receptor group III pathway	ftp://ftp.pantherdb.org/pathway/current_release	ENSGALG00000015434
0.029117	1	45	33.897	P00029 Huntington disease	ftp://ftp.pantherdb.org/pathway/current_release	ENSGALG00000015434
Intronic genes: GO Molecular Function
Enrichment FDR	nGenes	Pathway Genes	Fold Enrichment	Pathway	URL	Genes
0.043885	2	97	31.4508	Potassium channel activity	http://amigo.geneontology.org/amigo/term/GO:0005267	ENSGALG00000011262 ENSGALG00000015434
0.043885	1	4	381.341	[heparan sulfate]-glucosamine N-sulfotransferase activity	http://amigo.geneontology.org/amigo/term/GO:0015016	ENSGALG00000012015
0.043885	2	112	27.2386	Potassium ion transmembrane transporter activity	http://amigo.geneontology.org/amigo/term/GO:0015079	ENSGALG00000011262 ENSGALG00000015434
0.043885	1	3	508.454	Ligand-gated ion channel activity involved in regulation of presynaptic membrane potential	http://amigo.geneontology.org/amigo/term/GO:0099507	ENSGALG00000015434
Intronic genes: KEGG
Enrichment FDR	nGenes	Pathway Genes	Fold Enrichment	Pathway	URL	Genes
0.025552	1	3	508.454	Valine, leucine and isoleucine biosynthesis	http://www.genome.jp/kegg-bin/show_pathway?gga00290	ENSGALG00000013177
0.042435	1	15	101.691	Pantothenate and CoA biosynthesis	http://www.genome.jp/kegg-bin/show_pathway?gga00770	ENSGALG00000013177
0.042435	1	13	117.336	2-Oxocarboxylic acid metabolism	http://www.genome.jp/kegg-bin/show_pathway?gga01210	ENSGALG00000013177
0.044478	1	21	72.6364	Glycosaminoglycan biosynthesis	http://www.genome.jp/kegg-bin/show_pathway?gga00534	ENSGALG00000012015
0.047316	1	42	36.3182	Cysteine and methionine metabolism	http://www.genome.jp/kegg-bin/show_pathway?gga00270	ENSGALG00000013177
0.047316	1	43	35.4736	Valine, leucine and isoleucine degradation	http://www.genome.jp/kegg-bin/show_pathway?gga00280	ENSGALG00000013177
0.047316	1	45	33.897	N-Glycan biosynthesis	http://www.genome.jp/kegg-bin/show_pathway?gga00510	ENSGALG00000000255
0.047316	1	38	40.1412	Various types of N-glycan biosynthesis	http://www.genome.jp/kegg-bin/show_pathway?gga00513	ENSGALG00000000255
Downstream genes: All available gene sets
Enrichment FDR	nGenes	Pathway Genes	Fold Enrichment	Pathway	URL	Genes
0.0468988	4	263	15.0114	Gga-miR-148a-5p target gene	http://mirdb.org	ENSGALG00000015103 ENSGALG00000035569 ENSGALG00000037299 ENSGALG00000045555
0.0468988	3	108	27.4167	Gga-miR-1660 target gene	http://mirdb.org	ENSGALG00000035569 ENSGALG00000041273 ENSGALG00000045555
0.0468988	4	231	17.0909	Gga-miR-449d-3p target gene	http://mirdb.org	ENSGALG00000015103 ENSGALG00000037299 ENSGALG00000041969 ENSGALG00000045555
Green junglefowl
Intronic genes: All available gene sets
Enrichment FDR	nGenes	Pathway Genes	Fold Enrichment	Pathway	URL	Genes
0.003668	7	491	10.8733	Gga-miR-1753 target gene	http://mirdb.org	ENSGALG00000000906 ENSGALG00000006034 ENSGALG00000009168 ENSGALG00000010392 ENSGALG00000010664 ENSGALG00000013684 ENSGALG00000043373
0.005983	8	843	7.23779	Gga-miR-1643-3p target gene	http://mirdb.org	ENSGALG00000000906 ENSGALG00000009168 ENSGALG00000009480 ENSGALG00000010392 ENSGALG00000010664 ENSGALG00000012407 ENSGALG00000013684 ENSGALG00000043373
0.009229	3	44	52.001	PDZ domain binding	http://amigo.geneontology.org/amigo/term/GO:0030165	ENSGALG00000009480 ENSGALG00000011562 ENSGALG00000035799
0.009229	4	142	21.484	Gga-miR-1684b-3p target gene	http://mirdb.org	ENSGALG00000010392 ENSGALG00000010664 ENSGALG00000011562 ENSGALG00000013684
0.009229	7	805	6.63202	Gga-miR-302c-5p target gene	http://mirdb.org	ENSGALG00000000906 ENSGALG00000006034 ENSGALG00000009480 ENSGALG00000010392 ENSGALG00000010664 ENSGALG00000012407 ENSGALG00000016602
0.009229	6	537	8.52158	Gga-miR-449c-5p target gene	http://mirdb.org	ENSGALG00000000906 ENSGALG00000009168 ENSGALG00000010392 ENSGALG00000012407 ENSGALG00000016602 ENSGALG00000043373
0.009229	4	142	21.484	Gga-miR-1684a-3p target gene	http://mirdb.org	ENSGALG00000010392 ENSGALG00000010664 ENSGALG00000011562 ENSGALG00000013684
0.009229	5	323	11.8062	Gga-miR-217-3p target gene	http://mirdb.org	ENSGALG00000000906 ENSGALG00000006034 ENSGALG00000009168 ENSGALG00000010392 ENSGALG00000013684
0.009229	6	536	8.53748	Gga-miR-34a-5p target gene	http://mirdb.org	ENSGALG00000000906 ENSGALG00000009168 ENSGALG00000010392 ENSGALG00000012407 ENSGALG00000016602 ENSGALG00000043373
0.009229	6	538	8.50574	Gga-miR-449a target gene	http://mirdb.org	ENSGALG00000000906 ENSGALG00000009168 ENSGALG00000010392 ENSGALG00000012407 ENSGALG00000016602 ENSGALG00000043373
0.021949	5	396	9.62982	Gga-miR-7474-3p target gene	http://mirdb.org	ENSGALG00000000906 ENSGALG00000010392 ENSGALG00000010664 ENSGALG00000012407 ENSGALG00000013684
0.024447	7	967	5.52097	System process	http://amigo.geneontology.org/amigo/term/GO:0003008	ENSGALG00000007527 ENSGALG00000009168 ENSGALG00000009480 ENSGALG00000011562 ENSGALG00000013604 ENSGALG00000029829 ENSGALG00000035799
0.026317	6	717	6.38227	Gga-miR-7463-3p target gene	http://mirdb.org	ENSGALG00000006034 ENSGALG00000009168 ENSGALG00000010392 ENSGALG00000013684 ENSGALG00000029829 ENSGALG00000043373
0.026317	5	427	8.9307	Gga-miR-1815 target gene	http://mirdb.org	ENSGALG00000006034 ENSGALG00000009480 ENSGALG00000010392 ENSGALG00000012407 ENSGALG00000016602
0.026317	7	1042	5.12358	Gga-miR-7481-5p target gene	http://mirdb.org	ENSGALG00000006034 ENSGALG00000008562 ENSGALG00000009168 ENSGALG00000010392 ENSGALG00000013684 ENSGALG00000016602 ENSGALG00000043373
0.026317	5	454	8.39958	Gga-miR-34c-5p target gene	http://mirdb.org	ENSGALG00000000906 ENSGALG00000009168 ENSGALG00000012407 ENSGALG00000016602 ENSGALG00000043373
0.026317	5	458	8.32622	Gga-miR-449b-5p target gene	http://mirdb.org	ENSGALG00000000906 ENSGALG00000009168 ENSGALG00000012407 ENSGALG00000016602 ENSGALG00000043373
0.026317	5	458	8.32622	Gga-miR-449d-5p target gene	http://mirdb.org	ENSGALG00000000906 ENSGALG00000009168 ENSGALG00000012407 ENSGALG00000016602 ENSGALG00000043373
0.026317	5	463	8.2363	Gga-miR-6647-5p target gene	http://mirdb.org	ENSGALG00000006034 ENSGALG00000009168 ENSGALG00000010392 ENSGALG00000013684 ENSGALG00000043373
0.026961	2	20	76.2682	Negative regulation of actin filament bundle assembly	http://amigo.geneontology.org/amigo/term/GO:0032232	ENSGALG00000011562 ENSGALG00000016602
0.026961	4	257	11.8705	Regulation of system process	http://amigo.geneontology.org/amigo/term/GO:0044057	ENSGALG00000009480 ENSGALG00000013604 ENSGALG00000029829 ENSGALG00000035799
0.039184	7	1152	4.63435	Gga-miR-7466-3p target gene	http://mirdb.org	ENSGALG00000006034 ENSGALG00000008562 ENSGALG00000009168 ENSGALG00000010392 ENSGALG00000013684 ENSGALG00000016602 ENSGALG00000043373
0.040592	6	824	5.55351	Gga-miR-181b-1-3p target gene	http://mirdb.org	ENSGALG00000006034 ENSGALG00000010392 ENSGALG00000012407 ENSGALG00000013684 ENSGALG00000016602 ENSGALG00000043373
0.042094	2	27	56.495	Catecholamine transport	http://amigo.geneontology.org/amigo/term/GO:0051937	ENSGALG00000011562 ENSGALG00000013604
0.047009	3	132	17.3337	Learning or memory	http://amigo.geneontology.org/amigo/term/GO:0007611	ENSGALG00000009168 ENSGALG00000011562 ENSGALG00000013604
0.047015	4	340	8.97273	Gga-miR-6714-3p target gene	http://mirdb.org	ENSGALG00000000906 ENSGALG00000006034 ENSGALG00000010392 ENSGALG00000016602
0.047015	4	341	8.94641	Gga-miR-1467-3p target gene	http://mirdb.org	ENSGALG00000000906 ENSGALG00000010392 ENSGALG00000013684 ENSGALG00000043373
0.047015	6	871	5.25384	Gga-miR-20a-5p target gene	http://mirdb.org	ENSGALG00000000906 ENSGALG00000009168 ENSGALG00000009480 ENSGALG00000010664 ENSGALG00000012407 ENSGALG00000016602
0.047015	5	599	6.36629	Gga-miR-7472-5p target gene	http://mirdb.org	ENSGALG00000006034 ENSGALG00000008562 ENSGALG00000010392 ENSGALG00000011562 ENSGALG00000013684
0.047015	4	331	9.2167	Gga-miR-7460-5p target gene	http://mirdb.org	ENSGALG00000009168 ENSGALG00000009480 ENSGALG00000010392 ENSGALG00000043373
0.047015	5	601	6.34511	Gga-miR-9-3p target gene	http://mirdb.org	ENSGALG00000009168 ENSGALG00000009480 ENSGALG00000010392 ENSGALG00000011562 ENSGALG00000012407
0.047015	3	136	16.8239	Gga-miR-221-5p target gene	http://mirdb.org	ENSGALG00000008562 ENSGALG00000010392 ENSGALG00000043373
0.047015	4	341	8.94641	Behavior	http://amigo.geneontology.org/amigo/term/GO:0007610	ENSGALG00000007527 ENSGALG00000009168 ENSGALG00000011562 ENSGALG00000013604
0.047015	2	34	44.8636	Monoamine transport	http://amigo.geneontology.org/amigo/term/GO:0015844	ENSGALG00000011562 ENSGALG00000013604
0.047015	5	597	6.38762	Nervous system process	http://amigo.geneontology.org/amigo/term/GO:0050877	ENSGALG00000007527 ENSGALG00000009168 ENSGALG00000011562 ENSGALG00000013604 ENSGALG00000035799
Downstream genes: Curated PANTHER
Enrichment FDR	nGenes	Pathway Genes	Fold Enrichment	Pathway	URL	Genes
0.047721	1	21	20.4872	P00044 Nicotinic acetylcholine receptor signaling pathway	ftp://ftp.pantherdb.org/pathway/current_release	ENSGALG00000037744
0.047721	1	17	25.3077	P04391 Oxytocin receptor mediated signaling pathway	ftp://ftp.pantherdb.org/pathway/current_release	ENSGALG00000037744
0.047721	1	12	35.8526	P04377 Beta1 adrenergic receptor signaling pathway	ftp://ftp.pantherdb.org/pathway/current_release	ENSGALG00000037744
0.047721	1	16	26.8894	P04374 5HT2 type receptor mediated signaling pathway	ftp://ftp.pantherdb.org/pathway/current_release	ENSGALG00000037744
0.047721	1	18	23.9017	P00003 Alzheimer disease-amyloid secretase pathway	ftp://ftp.pantherdb.org/pathway/current_release	ENSGALG00000037744
0.047721	1	12	35.8526	P04378 Beta2 adrenergic receptor signaling pathway	ftp://ftp.pantherdb.org/pathway/current_release	ENSGALG00000037744
